# Genomic Structural Variation Rescues a Classic Biological Invader from a Population Bottleneck

**DOI:** 10.64898/2026.01.30.702330

**Authors:** Christopher A. Osborne, Brian M. Foote, Steven J. Fleck, Hannah M. Waterman, Sarah L. Chang, Melia G. Nafus, M. Renee Bellinger, Levi N. Gray, Trevor J. Krabbenhoft

**Affiliations:** Department of Biological Sciences, University at Buffalo, Buffalo, NY, USA; U.S. Geological Survey, Pacific Island Ecosystems Research Center, Hawaii National Park, Hawaii, HI 96718, USA

**Keywords:** Genetic diversity, evolvability, population viability, 50/500 Rule, Lewontin’s Paradox, structural variants, inbreeding, pangenome, conservation genetics, genetic rescue, Population-Scale Long Read Sequencing, Structural variant ROH

## Abstract

Invasion genetics presents a classic paradox: how do species successfully spread despite severe population bottlenecks? The brown treesnake (*Boiga irregularis*) in Guam represents a striking example of this phenomenon, having been introduced with only a handful of individuals. We show that the population endured an extreme bottleneck, with roughly half of the genome exhibiting runs of homozygosity, comparable to species of conservation concern. Despite this, we uncovered extensive diversity in the form of nearly 19,000 genomic structural variants, which affect almost eight times more of the genome than single-nucleotide variants and provide material for ‘rescuing’ the population from inbreeding-driven declines. Structural variant density was highest in gene promoters, where recombination and DNA repair often occur, providing a mechanism for rapid evolution of gene-linked diversity. This diversity is enriched in genes vital for adaptive immunity and olfaction, suggesting genomic diversity in key chromosomal regions can rescue populations from inbreeding. This work has critical implications for invasion biology and conservation genetics practitioners.

**TEASER:** Genomic structural variants rescue a textbook biological invader from a population bottleneck and inbreeding
