## Supplementary Data S2 for "Genomic Structural Variation Rescues a Classic Biological Invader from a Population Bottleneck"

### Sheet: MHC Related genes with SVs
Gene ID	KO	Gene_info	SV_affected
evm.model.chr22.116	K26411	MR1; major histocompatibility complex class I-related gene protein	Yes
evm.model.chr22.127	K26411	MR1; major histocompatibility complex class I-related gene protein	Yes
evm.model.chr22.133	K26411	MR1; major histocompatibility complex class I-related gene protein	Yes
evm.model.chr22.136	K26411	MR1; major histocompatibility complex class I-related gene protein	Yes
evm.model.chr22.141	K26411	MR1; major histocompatibility complex class I-related gene protein	Yes
evm.model.chr22.142	K26411	MR1; major histocompatibility complex class I-related gene protein	Yes
evm.model.chr22.151	K26411	MR1; major histocompatibility complex class I-related gene protein	Yes
evm.model.chr22.152	K26411	MR1; major histocompatibility complex class I-related gene protein	Yes
evm.model.chr22.154	K26411	MR1; major histocompatibility complex class I-related gene protein	Yes
evm.model.chr22.51	K06751	MHC1; MHC class I antigen	Yes
evm.model.chr22.56	K06751	MHC1; MHC class I antigen	Yes
evm.model.chr22.71	K06751	MHC1; MHC class I antigen	Yes
evm.model.chr2.28	K06752	MHC2; MHC class II antigen	Yes
