## Supplementary Data S3 for "Genomic Structural Variation Rescues a Classic Biological Invader from a Population Bottleneck"

### Sheet: Boiga_irregularis_All_V2R_genes
GeneID	chrom	chromNum	pident	length	mismatch	gapopen	qstart	qend	sstart	send	evalue	bitscore	dummy	temp	pident2	KEGG_annotatoin
evm.model.chr1.15	chr1	1	39.845	901	447	14	7	866	18	864	0	588	Keep	901	39.845	V2R; vomeronasal 2 receptor
evm.model.chr1.2	chr1	1	100	1401	0	0	1	1401	1	1401	0	2896	Keep	1401	100	V2R; vomeronasal 2 receptor
evm.model.chr1.3	chr1	1	53.157	491	217	4	1	481	265	752	3.09e-168	486	Keep	491	53.157	V2R; vomeronasal 2 receptor
evm.model.chr1.4	chr1	1	41.13	885	476	13	1	850	1	875	0	619	Keep	885	41.13	V2R; vomeronasal 2 receptor
evm.model.chr1.8	chr1	1	100	1426	0	0	1	1426	1	1426	0	2943	Keep	1426	100	V2R; vomeronasal 2 receptor
evm.model.chr2.1212	chr2	2	55.882	476	166	3	3	437	720	1192	1.67e-160	478	Keep	476	55.882	V2R; vomeronasal 2 receptor
evm.model.chr2.1213	chr2	2	63.853	545	95	3	1	443	55	599	0	635	Keep	545	63.853	V2R; vomeronasal 2 receptor
evm.model.chr2.1219	chr2	2	39.196	796	394	15	23	782	90	831	3.65e-173	513	Keep	796	39.196	V2R; vomeronasal 2 receptor
evm.model.chr2.1224	chr2	2	95.253	632	30	0	1	632	1	632	0	1196	Keep	632	95.253	V2R; vomeronasal 2 receptor
evm.model.chr2.1225	chr2	2	48.498	666	255	12	50	628	1	665	0	564	Keep	666	48.498	V2R; vomeronasal 2 receptor
evm.model.chr2.1226	chr2	2	100	306	0	0	1	306	1	306	0	615	Keep	306	100	V2R; vomeronasal 2 receptor
evm.model.chr2.1227	chr2	2	97.712	306	7	0	1	306	1	306	0	602	Keep	306	97.712	V2R; vomeronasal 2 receptor
evm.model.chr2.1230	chr2	2	97.138	629	18	0	20	648	2	630	0	1264	Keep	629	97.138	V2R; vomeronasal 2 receptor
evm.model.chr2.1235	chr2	2	64.334	443	83	4	35	428	412	828	0	521	Keep	443	64.334	V2R; vomeronasal 2 receptor
evm.model.chr2.1236	chr2	2	59.677	310	123	1	5	312	527	836	3.5e-128	379	Keep	310	59.677	V2R; vomeronasal 2 receptor
evm.model.chr2.1237	chr2	2	99.194	248	2	0	1	248	57	304	2.47e-180	491	Keep	248	99.194	V2R; vomeronasal 2 receptor
evm.model.chr2.1240	chr2	2	62.058	311	111	1	2	312	388	691	7.63e-125	366	Keep	311	62.058	V2R; vomeronasal 2 receptor
evm.model.chr2.1241	chr2	2	63.853	545	95	3	1	443	55	599	0	635	Keep	545	63.853	V2R; vomeronasal 2 receptor
evm.model.chr2.1246	chr2	2	37.797	799	440	13	23	785	107	884	0	535	Keep	799	37.797	V2R; vomeronasal 2 receptor
evm.model.chr2.1250	chr2	2	95.253	632	30	0	1	632	1	632	0	1173	Keep	632	95.253	V2R; vomeronasal 2 receptor
evm.model.chr2.1251	chr2	2	49.399	666	247	12	50	626	1	665	0	581	Keep	666	49.399	V2R; vomeronasal 2 receptor
evm.model.chr2.1252	chr2	2	99.673	306	1	0	1	306	1	306	0	614	Keep	306	99.673	V2R; vomeronasal 2 receptor
evm.model.chr2.1254	chr2	2	99.842	632	1	0	1	632	1	632	0	1301	Keep	632	99.842	V2R; vomeronasal 2 receptor
evm.model.chr2.1258	chr2	2	64.108	443	84	4	35	428	412	828	2.04e-180	518	Keep	443	64.108	V2R; vomeronasal 2 receptor
evm.model.chr2.1259	chr2	2	61.736	311	112	1	2	312	388	691	8.08e-124	363	Keep	311	61.736	V2R; vomeronasal 2 receptor
evm.model.chr2.1260	chr2	2	62.136	309	117	0	15	323	493	801	5.24e-124	368	Keep	309	62.136	V2R; vomeronasal 2 receptor
evm.model.chr2.1261	chr2	2	63.853	545	95	3	1	443	55	599	0	635	Keep	545	63.853	V2R; vomeronasal 2 receptor
evm.model.chr2.1276	chr2	2	51.344	372	155	5	123	469	373	743	2.86e-117	354	Keep	372	51.344	V2R; vomeronasal 2 receptor
evm.model.chr2.2349	chr2	2	46.349	630	271	8	62	636	165	782	2.33e-166	489	Keep	630	46.349	V2R; vomeronasal 2 receptor
evm.model.chr2.2359	chr2	2	95.407	479	22	0	13	491	13	491	0	915	Keep	479	95.407	V2R; vomeronasal 2 receptor
evm.model.chr2.2360	chr2	2	91.42	676	43	3	1	670	1	667	0	1228	Keep	676	91.42	V2R; vomeronasal 2 receptor
evm.model.chr2.2361	chr2	2	82.7	526	67	4	8	515	148	667	0	820	Keep	526	82.7	V2R; vomeronasal 2 receptor
evm.model.chr2.2370	chr2	2	96.334	491	18	0	1	491	1	491	0	971	Keep	491	96.334	V2R; vomeronasal 2 receptor
evm.model.chr2.2372	chr2	2	43.66	623	262	9	6	566	254	849	1.42e-142	427	Keep	623	43.66	V2R; vomeronasal 2 receptor
evm.model.chr2.2373	chr2	2	51.789	587	244	6	1	556	50	628	0	541	Keep	587	51.789	V2R; vomeronasal 2 receptor
evm.model.chr2.2374	chr2	2	43.411	774	336	12	1	705	114	854	0	559	Keep	774	43.411	V2R; vomeronasal 2 receptor
evm.model.chr2.2377	chr2	2	95.825	479	20	0	13	491	13	491	0	920	Keep	479	95.825	V2R; vomeronasal 2 receptor
evm.model.chr2.2378	chr2	2	92.16	676	38	3	1	670	1	667	0	1243	Keep	676	92.16	V2R; vomeronasal 2 receptor
evm.model.chr2.2379	chr2	2	83.048	525	67	6	28	535	148	667	0	819	Keep	525	83.048	V2R; vomeronasal 2 receptor
evm.model.chr2.2380	chr2	2	52.224	517	196	7	5	509	351	828	1.42e-164	481	Keep	517	52.224	V2R; vomeronasal 2 receptor
evm.model.chr2.2381	chr2	2	38.163	773	388	10	2	702	120	874	1.65e-167	497	Keep	773	38.163	V2R; vomeronasal 2 receptor
evm.model.chr2.2390	chr2	2	42.265	627	290	11	279	857	428	1030	1.03e-132	416	Keep	627	42.265	V2R; vomeronasal 2 receptor
evm.model.chr2.2397	chr2	2	47.634	655	298	9	99	739	186	809	0	563	Keep	655	47.634	V2R; vomeronasal 2 receptor
evm.model.chr2.2407	chr2	2	38.381	766	343	11	2	667	128	864	5.48e-152	455	Keep	766	38.381	V2R; vomeronasal 2 receptor
evm.model.chr2.2408	chr2	2	42.512	621	316	10	271	868	428	1030	9.65e-137	427	Keep	621	42.512	V2R; vomeronasal 2 receptor
evm.model.chr2.2417	chr2	2	41.239	565	265	8	47	553	319	874	5.65e-123	376	Keep	565	41.239	V2R; vomeronasal 2 receptor
evm.model.chr2.2423	chr2	2	50.586	597	254	8	1	565	41	628	0	531	Keep	597	50.586	V2R; vomeronasal 2 receptor
evm.model.chr2.2428	chr2	2	60.251	239	95	0	6	244	636	874	9.5e-93	284	Keep	239	60.251	V2R; vomeronasal 2 receptor
evm.model.chr2.2433	chr2	2	48.613	613	261	3	77	636	198	809	0	564	Keep	613	48.613	V2R; vomeronasal 2 receptor
evm.model.chr2.2435	chr2	2	38.853	767	343	14	2	672	128	864	2.03e-150	451	Keep	767	38.853	V2R; vomeronasal 2 receptor
evm.model.chr2.2442	chr2	2	33.241	719	413	15	11	691	195	884	1.15e-113	358	Keep	719	33.241	V2R; vomeronasal 2 receptor
evm.model.chr2.2447	chr2	2	41.239	565	265	8	47	553	319	874	6.15e-123	376	Keep	565	41.239	V2R; vomeronasal 2 receptor
evm.model.chr2.2450	chr2	2	48.613	613	261	3	77	636	198	809	0	564	Keep	613	48.613	V2R; vomeronasal 2 receptor
evm.model.chr2.2453	chr2	2	94.363	479	24	1	13	488	13	491	0	904	Keep	479	94.363	V2R; vomeronasal 2 receptor
evm.model.chr2.2455	chr2	2	37.386	765	378	11	2	680	135	884	9.14e-163	484	Keep	765	37.386	V2R; vomeronasal 2 receptor
evm.model.chr2.2457	chr2	2	100	667	0	0	1	667	1	667	0	1372	Keep	667	100	V2R; vomeronasal 2 receptor
evm.model.chr2.2460	chr2	2	100	491	0	0	1	491	1	491	0	1009	Keep	491	100	V2R; vomeronasal 2 receptor
evm.model.chr2.510	chr2	2	82.903	620	88	6	1	619	1	603	0	956	Keep	620	82.903	V2R; vomeronasal 2 receptor
evm.model.chr2.526	chr2	2	52.532	474	178	6	37	475	322	783	1.46e-149	439	Keep	474	52.532	V2R; vomeronasal 2 receptor
evm.model.chr2.527	chr2	2	62.305	642	173	5	30	619	8	632	0	734	Keep	642	62.305	V2R; vomeronasal 2 receptor
evm.model.chr2.538	chr2	2	75.621	644	101	7	1	629	1	603	0	897	Keep	644	75.621	V2R; vomeronasal 2 receptor
evm.model.chr2.549	chr2	2	89.488	371	37	1	16	384	97	467	0	643	Keep	371	89.488	V2R; vomeronasal 2 receptor
evm.model.chr2.559	chr2	2	57.181	376	150	1	35	410	511	875	1.29e-147	434	Keep	376	57.181	V2R; vomeronasal 2 receptor
evm.model.chr2.564	chr2	2	92.877	351	25	0	64	414	7	357	0	629	Keep	351	92.877	V2R; vomeronasal 2 receptor
evm.model.chr2.565	chr2	2	95.669	254	11	0	24	277	186	439	5.75e-165	458	Keep	254	95.669	V2R; vomeronasal 2 receptor
evm.model.chr2.569	chr2	2	90.354	311	28	1	3	311	23	333	0	538	Keep	311	90.354	V2R; vomeronasal 2 receptor
evm.model.chr2.617	chr2	2	64.124	485	85	7	32	452	359	818	0	543	Keep	485	64.124	V2R; vomeronasal 2 receptor
evm.model.chr2.792	chr2	2	96.522	115	4	0	1	115	688	802	1.47e-75	233	Keep	115	96.522	V2R; vomeronasal 2 receptor
evm.model.chrZ.2666	chr8	8	100	1035	0	0	1	1035	1	1035	0	2159	Keep	1035	100	V2R; vomeronasal 2 receptor
evm.model.chrZ.2667	chr8	8	46.692	801	357	6	1	774	108	865	0	677	Keep	801	46.692	V2R; vomeronasal 2 receptor
evm.model.chrZ.2743	chr8	8	35.609	747	381	17	1	674	97	816	4.77e-125	384	Keep	747	35.609	V2R; vomeronasal 2 receptor
evm.model.chrZ.2746	chr8	8	47.491	817	360	5	1	791	92	865	0	707	Keep	817	47.491	V2R; vomeronasal 2 receptor
evm.model.chrZ.3068	chr8	8	47.836	878	384	7	4	852	33	865	0	777	Keep	878	47.836	V2R; vomeronasal 2 receptor
evm.model.chrZ.3432	chr8	8	100	917	0	0	1	917	1	917	0	1885	Keep	917	100	V2R; vomeronasal 2 receptor
evm.model.chrZ.3433	chr8	8	95.612	866	14	1	1	842	1	866	0	1633	Keep	866	95.612	V2R; vomeronasal 2 receptor
evm.model.chrZ.3597	chr8	8	51.116	896	360	9	3	869	19	865	0	879	Keep	896	51.116	V2R; vomeronasal 2 receptor
evm.model.chrZ.3598	chr8	8	50.346	866	352	6	7	795	8	872	0	856	Keep	866	50.346	V2R; vomeronasal 2 receptor
evm.model.chrZ.3621	chr8	8	44.641	905	409	9	5	874	18	865	0	722	Keep	905	44.641	V2R; vomeronasal 2 receptor
evm.model.chrZ.3628	chr8	8	58.161	772	257	4	1	745	133	865	0	886	Keep	772	58.161	V2R; vomeronasal 2 receptor
evm.model.chrZ.3629	chr8	8	57.642	772	261	4	1	745	133	865	0	882	Keep	772	57.642	V2R; vomeronasal 2 receptor
evm.model.chrZ.3630	chr8	8	57.383	772	263	4	1	745	133	865	0	878	Keep	772	57.383	V2R; vomeronasal 2 receptor
evm.model.chrZ.3631	chr8	8	58.549	772	254	4	1	745	133	865	0	892	Keep	772	58.549	V2R; vomeronasal 2 receptor
evm.model.chrZ.3634	chr8	8	60.698	430	164	2	4	428	374	803	7.79e-174	500	Keep	430	60.698	V2R; vomeronasal 2 receptor
evm.model.chrZ.3635	chr8	8	44.986	698	338	9	3	680	185	856	0	592	Keep	698	44.986	V2R; vomeronasal 2 receptor
evm.model.chrZ.3641	chr8	8	59.067	772	250	4	1	745	133	865	0	899	Keep	772	59.067	V2R; vomeronasal 2 receptor
evm.model.chrZ.3645	chr8	8	58.031	772	258	4	1	745	133	865	0	887	Keep	772	58.031	V2R; vomeronasal 2 receptor
evm.model.chrZ.3652	chr8	8	58.938	772	251	4	1	745	133	865	0	894	Keep	772	58.938	V2R; vomeronasal 2 receptor
evm.model.chrZ.3653	chr8	8	57.997	769	260	5	1	742	133	865	0	876	Keep	769	57.997	V2R; vomeronasal 2 receptor
evm.model.chrZ.3656	chr8	8	56.696	896	315	6	1	869	16	865	0	993	Keep	896	56.696	V2R; vomeronasal 2 receptor
evm.model.chrZ.3662	chr8	8	58.161	772	257	4	1	745	133	865	0	875	Keep	772	58.161	V2R; vomeronasal 2 receptor
evm.model.chrZ.3663	chr8	8	49.373	877	318	12	3	786	22	865	0	792	Keep	877	49.373	V2R; vomeronasal 2 receptor
evm.model.chrZ.3666	chr8	8	43.579	693	342	12	3	680	191	849	0	570	Keep	693	43.579	V2R; vomeronasal 2 receptor
evm.model.chrZ.3667	chr8	8	59.717	566	222	2	1	560	191	756	0	657	Keep	566	59.717	V2R; vomeronasal 2 receptor
evm.model.chrZ.3668	chr8	8	46.032	567	275	4	2	555	304	852	4.54e-162	477	Keep	567	46.032	V2R; vomeronasal 2 receptor
evm.model.chrZ.3669	chr8	8	58.554	567	225	3	1	560	240	803	0	660	Keep	567	58.554	V2R; vomeronasal 2 receptor
evm.model.chrZ.3671	chr8	8	95.333	300	14	0	1	300	449	748	0	536	Keep	300	95.333	V2R; vomeronasal 2 receptor
evm.model.chrZ.3673	chr8	8	51.16	776	305	8	1	745	133	865	0	732	Keep	776	51.16	V2R; vomeronasal 2 receptor
evm.model.chrZ.3674	chr8	8	59.147	563	214	4	1	547	191	753	0	640	Keep	563	59.147	V2R; vomeronasal 2 receptor
evm.model.chrZ.3675	chr8	8	52.888	779	290	7	1	751	133	862	0	791	Keep	779	52.888	V2R; vomeronasal 2 receptor
evm.model.chrZ.3676	chr8	8	52.45	898	352	6	1	872	16	864	0	894	Keep	898	52.45	V2R; vomeronasal 2 receptor
evm.model.chrZ.3678	chr8	8	55.314	781	273	8	1	753	133	865	0	820	Keep	781	55.314	V2R; vomeronasal 2 receptor
evm.model.chrZ.3679	chr8	8	56.015	823	288	8	18	812	89	865	0	883	Keep	823	56.015	V2R; vomeronasal 2 receptor
evm.model.chrZ.3682	chr8	8	37.185	874	441	17	13	810	11	852	2.61e-170	507	Keep	874	37.185	V2R; vomeronasal 2 receptor
evm.model.chrZ.3708	chr8	8	52.457	875	376	8	1	836	1	874	0	904	Keep	875	52.457	V2R; vomeronasal 2 receptor
evm.model.chrZ.3728	chr8	8	49.871	778	320	5	1	752	133	866	0	747	Keep	778	49.871	V2R; vomeronasal 2 receptor
evm.model.chrZ.3735	chr8	8	96	300	12	0	1	300	453	752	0	551	Keep	300	96	V2R; vomeronasal 2 receptor
evm.model.chrZ.3738	chr8	8	50.771	778	313	5	1	752	133	866	0	765	Keep	778	50.771	V2R; vomeronasal 2 receptor
evm.model.chrZ.3739	chr8	8	60.133	301	120	0	1	301	548	848	1.39e-127	377	Keep	301	60.133	V2R; vomeronasal 2 receptor
evm.model.chrZ.3743	chr8	8	59.603	302	121	1	4	305	256	556	3.27e-126	365	Keep	302	59.603	V2R; vomeronasal 2 receptor
evm.model.chrZ.3746	chr8	8	96	300	12	0	1	300	453	752	0	550	Keep	300	96	V2R; vomeronasal 2 receptor
evm.model.chrZ.3757	chr8	8	51.897	896	356	8	18	885	16	864	0	872	Keep	896	51.897	V2R; vomeronasal 2 receptor
evm.model.chrZ.3763	chr8	8	100	300	0	0	1	300	1	300	0	607	Keep	300	100	V2R; vomeronasal 2 receptor
evm.model.chrZ.3765	chr8	8	38.958	480	267	7	12	475	2	471	2.58e-102	319	Keep	480	38.958	V2R; vomeronasal 2 receptor
evm.model.chrZ.3766	chr8	8	51.609	901	353	8	6	872	14	865	0	876	Keep	901	51.609	V2R; vomeronasal 2 receptor
evm.model.chrZ.3767	chr8	8	51.986	881	347	7	9	862	33	864	0	863	Keep	881	51.986	V2R; vomeronasal 2 receptor
evm.model.chrZ.3768	chr8	8	48.851	870	338	9	1	810	37	859	0	794	Keep	870	48.851	V2R; vomeronasal 2 receptor
evm.model.chrZ.3778	chr8	8	38.732	883	460	18	2	852	16	849	0	550	Keep	883	38.732	V2R; vomeronasal 2 receptor
evm.model.chrZ.3782	chr8	8	56.738	883	310	6	1	855	27	865	0	974	Keep	883	56.738	V2R; vomeronasal 2 receptor
evm.model.chrZ.3785	chr8	8	100	874	0	0	1	874	1	874	0	1814	Keep	874	100	V2R; vomeronasal 2 receptor
evm.model.chrZ.3791	chr8	8	73.643	774	135	4	1	745	133	866	0	1103	Keep	774	73.643	V2R; vomeronasal 2 receptor
evm.model.chrZ.3792	chr8	8	51.609	901	353	8	14	865	6	872	0	907	Keep	901	51.609	V2R; vomeronasal 2 receptor
evm.model.chrZ.3793	chr8	8	52.523	773	297	5	1	747	133	861	0	762	Keep	773	52.523	V2R; vomeronasal 2 receptor
evm.model.chrZ.3795	chr8	8	50.39	897	369	6	1	871	16	862	0	864	Keep	897	50.39	V2R; vomeronasal 2 receptor
evm.model.chrZ.3800	chr8	8	52.676	822	318	5	4	799	88	864	0	827	Keep	822	52.676	V2R; vomeronasal 2 receptor
evm.model.chrZ.3834	chr8	8	51.095	822	331	6	4	798	88	865	0	821	Keep	822	51.095	V2R; vomeronasal 2 receptor
evm.model.chrZ.3852	chr8	8	42.172	709	362	13	1	692	173	850	1.29e-164	488	Keep	709	42.172	V2R; vomeronasal 2 receptor
evm.model.chrZ.3865	chr8	8	100	333	0	0	1	333	1	333	0	667	Keep	333	100	V2R; vomeronasal 2 receptor
evm.model.chrZ.3868	chr8	8	40.825	485	219	6	1	443	16	474	6.82e-125	378	Keep	485	40.825	V2R; vomeronasal 2 receptor
evm.model.chr11.15	chr11	11	49.887	441	208	6	3	433	349	786	1.51e-141	417	Keep	441	49.887	V2R; vomeronasal 2 receptor
evm.model.chr12.438	chr12	12	100	647	0	0	1	647	1	647	0	1318	Keep	647	100	V2R; vomeronasal 2 receptor
evm.model.chr12.499	chr12	12	100	557	0	0	1	557	1	557	0	1119	Keep	557	100	V2R; vomeronasal 2 receptor
evm.model.chr12.500	chr12	12	100	1430	0	0	1	1430	1	1430	0	2955	Keep	1430	100	V2R; vomeronasal 2 receptor
evm.model.chr12.610	chr12	12	68.923	325	54	4	16	297	310	630	7.1e-138	397	Keep	325	68.923	V2R; vomeronasal 2 receptor
evm.model.chr12.613	chr12	12	100	359	0	0	1	359	1	359	0	719	Keep	359	100	V2R; vomeronasal 2 receptor
evm.model.chr12.620	chr12	12	44.384	552	286	9	1	534	197	745	6.81e-150	441	Keep	552	44.384	V2R; vomeronasal 2 receptor
evm.model.chr13.592	chr13	13	100	603	0	0	1	603	1	603	0	1239	Keep	603	100	V2R; vomeronasal 2 receptor
evm.model.chr13.594	chr13	13	100	380	0	0	1	380	1	380	0	771	Keep	380	100	V2R; vomeronasal 2 receptor
evm.model.chr15.20	chr15	15	100	252	0	0	1	252	1	252	0	502	Keep	252	100	V2R; vomeronasal 2 receptor
evm.model.chr15.7	chr15	15	100	467	0	0	1	467	1	467	0	954	Keep	467	100	V2R; vomeronasal 2 receptor
evm.model.chr8.1	chr18	18	49.883	427	171	3	20	404	330	755	1.22e-135	400	Keep	427	49.883	V2R; vomeronasal 2 receptor
evm.model.chr8.11	chr18	18	97.712	306	7	0	1	306	1	306	0	602	Keep	306	97.712	V2R; vomeronasal 2 receptor
evm.model.chr8.12	chr18	18	100	306	0	0	1	306	1	306	0	615	Keep	306	100	V2R; vomeronasal 2 receptor
evm.model.chr8.13	chr18	18	47.867	633	268	10	12	626	18	606	0	530	Keep	633	47.867	V2R; vomeronasal 2 receptor
evm.model.chr8.178	chr18	18	35.498	893	415	22	8	782	16	865	2.24e-149	452	Keep	893	35.498	V2R; vomeronasal 2 receptor
evm.model.chr8.2	chr18	18	100	304	0	0	1	304	1	304	0	611	Keep	304	100	V2R; vomeronasal 2 receptor
evm.model.chr8.200	chr18	18	37.892	892	472	16	2	854	16	864	0	548	Keep	892	37.892	V2R; vomeronasal 2 receptor
evm.model.chr8.204	chr18	18	38.573	897	431	17	2	824	16	866	0	547	Keep	897	38.573	V2R; vomeronasal 2 receptor
evm.model.chr8.207	chr18	18	100	1193	0	0	1	1193	1	1193	0	2468	Keep	1193	100	V2R; vomeronasal 2 receptor
evm.model.chr8.21	chr18	18	48.414	851	321	13	39	810	14	825	0	714	Keep	851	48.414	V2R; vomeronasal 2 receptor
evm.model.chr8.224	chr18	18	38.732	883	460	18	16	849	2	852	0	562	Keep	883	38.732	V2R; vomeronasal 2 receptor
evm.model.chr8.227	chr18	18	60.584	411	122	3	3	402	445	826	1.39e-161	468	Keep	411	60.584	V2R; vomeronasal 2 receptor
evm.model.chr8.236	chr18	18	38.918	758	357	14	5	665	123	871	1.26e-148	447	Keep	758	38.918	V2R; vomeronasal 2 receptor
evm.model.chr8.237	chr18	18	36.483	688	332	11	1	590	189	869	2.38e-133	404	Keep	688	36.483	V2R; vomeronasal 2 receptor
evm.model.chr8.238	chr18	18	38.654	758	359	14	5	665	123	871	1.2e-147	444	Keep	758	38.654	V2R; vomeronasal 2 receptor
evm.model.chr8.314	chr18	18	100	659	0	0	1	659	1	659	0	1354	Keep	659	100	V2R; vomeronasal 2 receptor
evm.model.chr8.321	chr18	18	62.136	309	116	1	11	319	454	761	7.4e-121	358	Keep	309	62.136	V2R; vomeronasal 2 receptor
evm.model.chr8.354	chr18	18	37.194	898	445	18	6	812	1	870	5.36e-166	497	Keep	898	37.194	V2R; vomeronasal 2 receptor
evm.model.chr8.355	chr18	18	37.152	899	465	18	6	828	1	875	4.27e-169	505	Keep	899	37.152	V2R; vomeronasal 2 receptor
evm.model.chr8.4	chr18	18	59.677	310	123	1	5	312	527	836	3.5e-128	379	Keep	310	59.677	V2R; vomeronasal 2 receptor
evm.model.chr8.46	chr18	18	100	612	0	0	1	612	1	612	0	1255	Keep	612	100	V2R; vomeronasal 2 receptor
evm.model.chr8.5	chr18	18	64.334	443	83	4	35	428	412	828	0	520	Keep	443	64.334	V2R; vomeronasal 2 receptor
evm.model.chr8.9	chr18	18	100	632	0	0	1	632	1	632	0	1303	Keep	632	100	V2R; vomeronasal 2 receptor
evm.model.chr20.6	chr20	20	50.989	455	214	4	191	644	306	752	4.03e-140	421	Keep	455	50.989	V2R; vomeronasal 2 receptor
evm.model.chr20.7	chr20	20	73.433	335	44	2	9	341	8	299	3.7e-168	464	Keep	335	73.433	V2R; vomeronasal 2 receptor
evm.model.chr25.219	chr25	25	51.448	449	209	4	191	638	306	746	9.59e-142	425	Keep	449	51.448	V2R; vomeronasal 2 receptor
evm.model.chr32.42	chr32	32	68.847	642	186	3	68	706	2	632	0	840	Keep	642	68.847	V2R; vomeronasal 2 receptor
evm.model.chr32.63	chr32	32	96.711	304	10	0	2	305	164	467	0	588	Keep	304	96.711	V2R; vomeronasal 2 receptor
evm.model.chr36.24	chr36	36	61.538	650	163	6	31	619	9	632	0	737	Keep	650	61.538	V2R; vomeronasal 2 receptor
evm.model.chr36.25	chr36	36	91.477	352	30	0	1	352	189	540	0	634	Keep	352	91.477	V2R; vomeronasal 2 receptor
evm.model.chr36.30	chr36	36	85.572	603	75	2	1	591	1	603	0	984	Keep	603	85.572	V2R; vomeronasal 2 receptor
evm.model.chr36.36	chr36	36	95.946	296	12	0	4	299	144	439	0	541	Keep	296	95.946	V2R; vomeronasal 2 receptor
evm.model.chr36.6	chr36	36	51.002	449	211	4	191	638	306	746	2.14e-140	421	Keep	449	51.002	V2R; vomeronasal 2 receptor
evm.model.chr36.64	chr36	36	95.667	300	13	0	2	301	140	439	0	547	Keep	300	95.667	V2R; vomeronasal 2 receptor
evm.model.chr36.65	chr36	36	89.488	371	37	1	16	384	97	467	0	643	Keep	371	89.488	V2R; vomeronasal 2 receptor
evm.model.chr36.7	chr36	36	95.257	253	12	0	52	304	81	333	1.27e-166	459	Keep	253	95.257	V2R; vomeronasal 2 receptor
evm.model.chr39.10	chr39	39	49.486	778	323	5	1	752	133	866	0	741	Keep	778	49.486	V2R; vomeronasal 2 receptor
evm.model.chr40.45	chr40	40	98.35	303	5	0	3	305	137	439	0	594	Keep	303	98.35	V2R; vomeronasal 2 receptor
evm.model.chr40.46	chr40	40	96.063	254	10	0	45	298	186	439	3.67e-175	485	Keep	254	96.063	V2R; vomeronasal 2 receptor
evm.model.chr42.104	chr42	42	95.142	247	12	0	1	247	134	380	8.02e-165	454	Keep	247	95.142	V2R; vomeronasal 2 receptor
evm.model.chr42.110	chr42	42	52.766	470	169	7	200	620	25	490	5.2e-150	436	Keep	470	52.766	V2R; vomeronasal 2 receptor
evm.model.chr42.115	chr42	42	79.817	109	22	0	1	109	421	529	2.86e-58	182	Keep	109	79.817	V2R; vomeronasal 2 receptor
evm.model.chr42.119	chr42	42	92.614	352	26	0	1	352	189	540	0	642	Keep	352	92.614	V2R; vomeronasal 2 receptor
evm.model.chr42.128	chr42	42	47.338	526	254	4	1	511	235	752	4.75e-155	454	Keep	526	47.338	V2R; vomeronasal 2 receptor
evm.model.chr45.117	chr45	45	95.098	306	15	0	7	312	545	850	0	585	Keep	306	95.098	V2R; vomeronasal 2 receptor
evm.model.chr46.15	chr46	46	70.4	375	106	1	1	375	293	662	0	516	Keep	375	70.4	V2R; vomeronasal 2 receptor
evm.model.chr46.16	chr46	46	95.066	304	15	0	2	305	136	439	0	546	Keep	304	95.066	V2R; vomeronasal 2 receptor
evm.model.chr46.49	chr46	46	34.932	813	451	14	20	762	79	883	1.83e-163	489	Keep	813	34.932	V2R; vomeronasal 2 receptor
evm.model.chr52.21	chr52	52	66.978	321	100	1	3	317	56	376	5.59e-154	430	Keep	321	66.978	V2R; vomeronasal 2 receptor
evm.model.chr55.37	chr55	55	95.142	247	12	0	1	247	87	333	2.41e-164	451	Keep	247	95.142	V2R; vomeronasal 2 receptor
evm.model.chr56.2	chr56	56	61.299	354	136	1	4	356	131	484	3.79e-150	426	Keep	354	61.299	V2R; vomeronasal 2 receptor
evm.model.chr56.21	chr56	56	65.027	183	64	0	1	183	574	756	2.08e-72	228	Keep	183	65.027	V2R; vomeronasal 2 receptor
evm.model.chr56.3	chr56	56	76.452	637	100	6	1	621	1	603	0	898	Keep	637	76.452	V2R; vomeronasal 2 receptor
evm.model.chr56.4	chr56	56	50.549	455	216	4	191	644	306	752	2.28e-138	416	Keep	455	50.549	V2R; vomeronasal 2 receptor
evm.model.chr56.5	chr56	56	89.458	332	34	1	4	334	2	333	0	567	Keep	332	89.458	V2R; vomeronasal 2 receptor
evm.model.chr58.13	chr58	58	95.257	253	12	0	52	304	81	333	1.27e-166	459	Keep	253	95.257	V2R; vomeronasal 2 receptor
evm.model.chr58.2	chr58	58	93.06	317	22	0	7	323	17	333	0	565	Keep	317	93.06	V2R; vomeronasal 2 receptor
evm.model.chr62.10	chr62	62	91.477	352	30	0	1	352	189	540	0	634	Keep	352	91.477	V2R; vomeronasal 2 receptor
evm.model.chr62.14	chr62	62	65.885	384	120	1	47	419	283	666	3.49e-171	488	Keep	384	65.885	V2R; vomeronasal 2 receptor
evm.model.chr65.1	chr65	65	92.593	351	26	0	64	414	7	357	0	623	Keep	351	92.593	V2R; vomeronasal 2 receptor
evm.model.chr65.2	chr65	65	73.383	665	104	6	1	654	1	603	0	894	Keep	665	73.383	V2R; vomeronasal 2 receptor
evm.model.chr67.2	chr67	67	63.707	259	94	0	1	259	493	751	8.92e-111	330	Keep	259	63.707	V2R; vomeronasal 2 receptor
evm.model.chr70.12	chr70	70	63.968	630	165	4	27	599	8	632	0	747	Keep	630	63.968	V2R; vomeronasal 2 receptor
evm.model.chr70.17	chr70	70	38.282	815	424	15	20	762	53	860	0	535	Keep	815	38.282	V2R; vomeronasal 2 receptor
evm.model.chr72.14	chr72	72	64.434	627	167	4	27	599	8	632	0	749	Keep	627	64.434	V2R; vomeronasal 2 receptor
evm.model.chr73.1	chr73	73	70.27	629	180	2	78	704	9	632	0	852	Keep	629	70.27	V2R; vomeronasal 2 receptor
evm.model.chr73.8	chr73	73	74.155	503	43	2	2	469	90	540	0	680	Keep	503	74.155	V2R; vomeronasal 2 receptor
evm.model.chr74.15	chr74	74	89.458	332	34	1	4	334	2	333	0	567	Keep	332	89.458	V2R; vomeronasal 2 receptor
evm.model.chr74.16	chr74	74	50.549	455	216	4	191	644	306	752	2.28e-138	416	Keep	455	50.549	V2R; vomeronasal 2 receptor
evm.model.chr74.17	chr74	74	47.949	707	255	13	33	628	79	783	0	574	Keep	707	47.949	V2R; vomeronasal 2 receptor
evm.model.chr74.25	chr74	74	79.299	314	55	2	1	314	526	829	9.08e-163	468	Keep	314	79.299	V2R; vomeronasal 2 receptor
evm.model.chr76.12	chr76	76	79.299	314	55	2	1	314	526	829	9.08e-163	468	Keep	314	79.299	V2R; vomeronasal 2 receptor
evm.model.chr76.16	chr76	76	93.162	351	24	0	64	414	7	357	0	629	Keep	351	93.162	V2R; vomeronasal 2 receptor
evm.model.chr84.10	chr84	84	75.349	645	104	7	1	632	1	603	0	902	Keep	645	75.349	V2R; vomeronasal 2 receptor
evm.model.chr84.17	chr84	84	70.27	629	180	2	78	704	9	632	0	852	Keep	629	70.27	V2R; vomeronasal 2 receptor
evm.model.chr85.14	chr85	85	95.58	181	8	0	1	181	113	293	7.2e-116	328	Keep	181	95.58	V2R; vomeronasal 2 receptor
evm.model.chr85.8	chr85	85	95.547	247	11	0	1	247	134	380	1.86e-164	453	Keep	247	95.547	V2R; vomeronasal 2 receptor
evm.model.chr91.12	chr91	91	51.67	449	167	4	32	434	310	754	8.47e-141	414	Keep	449	51.67	V2R; vomeronasal 2 receptor
evm.model.chr91.15	chr91	91	66.165	399	110	4	219	599	438	829	3.55e-160	473	Keep	399	66.165	V2R; vomeronasal 2 receptor
evm.model.chr100.16	chr100	100	60.341	822	234	6	10	770	39	829	0	919	Keep	822	60.341	V2R; vomeronasal 2 receptor
evm.model.chr107.15	chr107	107	64.725	309	90	1	2	291	299	607	8.39e-126	367	Keep	309	64.725	V2R; vomeronasal 2 receptor
evm.model.chr114.14	chr114	114	65.625	384	121	1	47	419	283	666	9.8e-170	485	Keep	384	65.625	V2R; vomeronasal 2 receptor
evm.model.chr114.16	chr114	114	95.033	302	15	0	2	303	138	439	0	547	Keep	302	95.033	V2R; vomeronasal 2 receptor
evm.model.chr114.5	chr114	114	65.272	478	71	3	2	433	401	829	0	572	Keep	478	65.272	V2R; vomeronasal 2 receptor
evm.model.chr126.3	chr126	126	95.588	204	9	0	1	204	334	537	1.89e-124	361	Keep	204	95.588	V2R; vomeronasal 2 receptor
evm.model.chr129.10	chr129	129	60.341	822	234	6	10	770	39	829	0	919	Keep	822	60.341	V2R; vomeronasal 2 receptor
evm.model.chr137.2	chr137	137	64.434	627	167	4	27	599	8	632	0	749	Keep	627	64.434	V2R; vomeronasal 2 receptor
evm.model.chr139.3	chr139	139	64.274	627	168	4	27	599	8	632	0	749	Keep	627	64.274	V2R; vomeronasal 2 receptor
evm.model.chr148.6	chr148	148	34.932	813	451	14	20	762	79	883	1.83e-163	489	Keep	813	34.932	V2R; vomeronasal 2 receptor
evm.model.chr163.3	chr163	163	61.299	354	136	1	4	356	131	484	1.09e-151	430	Keep	354	61.299	V2R; vomeronasal 2 receptor
evm.model.chr180.6	chr180	180	93.162	351	24	0	64	414	7	357	0	629	Keep	351	93.162	V2R; vomeronasal 2 receptor
evm.model.chr225.4	chr185	185	51.095	822	331	6	4	798	88	865	0	823	Keep	822	51.095	V2R; vomeronasal 2 receptor
evm.model.chr194.4	chr194	194	97.233	253	7	0	51	303	107	359	1.19e-177	488	Keep	253	97.233	V2R; vomeronasal 2 receptor
evm.model.chr194.7	chr194	194	97.233	253	7	0	51	303	107	359	1.19e-177	488	Keep	253	97.233	V2R; vomeronasal 2 receptor
evm.model.chr199.5	chr199	199	49.887	441	208	6	3	433	349	786	1.51e-141	417	Keep	441	49.887	V2R; vomeronasal 2 receptor
evm.model.chr200.1	chr200	200	95.604	182	8	0	1	182	134	315	7.98e-119	335	Keep	182	95.604	V2R; vomeronasal 2 receptor
evm.model.chr245.4	chr245	245	95.215	209	10	0	1	209	164	372	1.14e-129	366	Keep	209	95.215	V2R; vomeronasal 2 receptor
evm.model.chr278.1	chr278	278	46.399	722	364	7	18	729	180	888	0	667	Keep	722	46.399	V2R; vomeronasal 2 receptor

### Sheet: V2R_Gene_SV_Overlap
chrom	SV_start	SV_end	SVID	SVTYPE	GeneChrom	Gene_start	Gene_end	GeneID
chr1	50350	50350	cuteSV.INS.2	INS	chr1	36599	56683	evm.model.chr1.2
chr1	54383	55016	cuteSV.DEL.2	DEL	chr1	36599	56683	evm.model.chr1.2
chr1	55593	58931	cuteSV.DEL.0	DEL	chr1	36599	56683	evm.model.chr1.2
chr1	85143	85710	cuteSV.DEL.4	DEL	chr1	82232	91354	evm.model.chr1.3
chr1	85983	85983	cuteSV.INS.5	INS	chr1	82232	91354	evm.model.chr1.3
chr1	87499	87499	cuteSV.INS.2	INS	chr1	82232	91354	evm.model.chr1.3
chr1	89104	89191	Sniffles2.DEL.2D9CS0	DEL	chr1	82232	91354	evm.model.chr1.3
chr1	108080	108362	cuteSV.DEL.14	DEL	chr1	95351	111092	evm.model.chr1.4
chr1	108305	108305	cuteSV.INS.16	INS	chr1	95351	111092	evm.model.chr1.4
chr1	109213	109213	cuteSV.INS.2	INS	chr1	95351	111092	evm.model.chr1.4
chr1	173117	173117	cuteSV.INS.35	INS	chr1	159374	180679	evm.model.chr1.8
chr1	177523	177523	cuteSV.INS.23	INS	chr1	159374	180679	evm.model.chr1.8
chr1	179256	179653	cuteSV.DEL.11	DEL	chr1	159374	180679	evm.model.chr1.8
chr1	293197	293554	cuteSV.DEL.48	DEL	chr1	290771	311231	evm.model.chr1.15
chr11	463440	463561	cuteSV.DEL.1769	DEL	chr11	462490	477183	evm.model.chr11.15
chr11	464273	464273	Sniffles2.INS.303SA	INS	chr11	462490	477183	evm.model.chr11.15
chr11	464768	467423	cuteSV.DEL.1770	DEL	chr11	462490	477183	evm.model.chr11.15
chr11	470881	470881	cuteSV.INS.1823	INS	chr11	462490	477183	evm.model.chr11.15
chr11	473955	473993	cuteSV.DEL.1774	DEL	chr11	462490	477183	evm.model.chr11.15
chr11	473601	473601	cuteSV.INS.2767	INS	chr11	462490	477183	evm.model.chr11.15
chr11	476715	476788	cuteSV.DEL.1776	DEL	chr11	462490	477183	evm.model.chr11.15
chr12	19260147	19260147	cuteSV.INS.5322	INS	chr12	19236758	19263941	evm.model.chr12.438
chr12	21195369	21195369	cuteSV.INS.3353	INS	chr12	21191662	21219893	evm.model.chr12.499
chr12	21209424	21209424	cuteSV.INS.5372	INS	chr12	21191662	21219893	evm.model.chr12.499
chr12	21212694	21212694	cuteSV.INS.3246	INS	chr12	21191662	21219893	evm.model.chr12.499
chr12	21245112	21246113	cuteSV.DEL.3838	DEL	chr12	21224977	21270691	evm.model.chr12.500
chr12	21256844	21256844	Sniffles2.INS.5DESB	INS	chr12	21224977	21270691	evm.model.chr12.500
chr12	21267954	21267954	cuteSV.INS.3354	INS	chr12	21224977	21270691	evm.model.chr12.500
chr12	21268248	21268487	Sniffles2.DEL.B95SB	DEL	chr12	21224977	21270691	evm.model.chr12.500
chr12	21268920	21269166	Sniffles2.DEL.B9FSB	DEL	chr12	21224977	21270691	evm.model.chr12.500
chr12	21270486	21270486	cuteSV.INS.1992	INS	chr12	21224977	21270691	evm.model.chr12.500
chr12	26282737	26283003	cuteSV.DEL.2227	DEL	chr12	26281387	26282983	evm.model.chr12.610
chr12	26370471	26370699	cuteSV.DEL.2283	DEL	chr12	26369211	26371337	evm.model.chr12.613
chr12	26652208	26652426	cuteSV.DEL.2363	DEL	chr12	26651239	26659319	evm.model.chr12.620
chr12	26652469	26652469	Sniffles2.INS.78ESB	INS	chr12	26651239	26659319	evm.model.chr12.620
chr12	26652469	26652469	Sniffles2.INS.998SB	INS	chr12	26651239	26659319	evm.model.chr12.620
chr12	26653783	26653909	cuteSV.DEL.4055	DEL	chr12	26651239	26659319	evm.model.chr12.620
chr12	26654650	26654650	Sniffles2.INS.6D4SB	INS	chr12	26651239	26659319	evm.model.chr12.620
chr12	26655756	26655756	Sniffles2.INS.956SB	INS	chr12	26651239	26659319	evm.model.chr12.620
chr12	26657251	26657251	cuteSV.INS.2148	INS	chr12	26651239	26659319	evm.model.chr12.620
chr12	26657291	26657494	cuteSV.DEL.2365	DEL	chr12	26651239	26659319	evm.model.chr12.620
chr13	17123954	17124528	Sniffles2.DEL.ADBSC	DEL	chr13	17122898	17140409	evm.model.chr13.592
chr13	17129369	17130420	cuteSV.DEL.4457	DEL	chr13	17122898	17140409	evm.model.chr13.592
chr13	17130942	17130942	Sniffles2.INS.622SC	INS	chr13	17122898	17140409	evm.model.chr13.592
chr13	17131981	17132168	Sniffles2.DEL.93ASC	DEL	chr13	17122898	17140409	evm.model.chr13.592
chr13	17132526	17132526	cuteSV.INS.2801	INS	chr13	17122898	17140409	evm.model.chr13.592
chr13	17136025	17136095	Sniffles2.DEL.945SC	DEL	chr13	17122898	17140409	evm.model.chr13.592
chr13	17137055	17137095	cuteSV.DEL.4601	DEL	chr13	17122898	17140409	evm.model.chr13.592
chr13	17215411	17215459	cuteSV.DEL.2939	DEL	chr13	17214195	17227876	evm.model.chr13.594
chr13	17214988	17214988	cuteSV.INS.2352	INS	chr13	17214195	17227876	evm.model.chr13.594
chr13	17215411	17215459	cuteSV.DEL.6827	DEL	chr13	17214195	17227876	evm.model.chr13.594
chr13	17217240	17217743	cuteSV.DEL.4655	DEL	chr13	17214195	17227876	evm.model.chr13.594
chr13	17218502	17218502	cuteSV.INS.4035	INS	chr13	17214195	17227876	evm.model.chr13.594
chr13	17219098	17219156	cuteSV.DEL.2596	DEL	chr13	17214195	17227876	evm.model.chr13.594
chr13	17220997	17220997	cuteSV.INS.4037	INS	chr13	17214195	17227876	evm.model.chr13.594
chr13	17222515	17222751	Sniffles2.DEL.9D2SC	DEL	chr13	17214195	17227876	evm.model.chr13.594
chr13	17221375	17221375	Sniffles2.INS.511SC	INS	chr13	17214195	17227876	evm.model.chr13.594
chr15	278509	278665	cuteSV.DEL.2780	DEL	chr15	276950	285738	evm.model.chr15.7
chr15	279347	279347	Sniffles2.INS.C0SE	INS	chr15	276950	285738	evm.model.chr15.7
chr15	280328	280328	Sniffles2.INS.DDSE	INS	chr15	276950	285738	evm.model.chr15.7
chr15	282393	282464	cuteSV.DEL.2491	DEL	chr15	276950	285738	evm.model.chr15.7
chr15	755050	755050	cuteSV.INS.2552	INS	chr15	753657	756234	evm.model.chr15.20
chr2	287136	288221	Sniffles2.DEL.203DS1	DEL	chr2	284872	293568	evm.model.chr2.2447
chr2	289672	289718	cuteSV.DEL.3457	DEL	chr2	284872	293568	evm.model.chr2.2447
chr2	290697	290871	cuteSV.DEL.3460	DEL	chr2	284872	293568	evm.model.chr2.2447
chr2	291270	291270	cuteSV.INS.3196	INS	chr2	284872	293568	evm.model.chr2.2447
chr2	825378	825655	Sniffles2.DEL.21FAS1	DEL	chr2	822484	846209	evm.model.chr2.2457
chr2	825958	825958	Sniffles2.INS.1C8S1	INS	chr2	822484	846209	evm.model.chr2.2457
chr2	827976	828062	cuteSV.DEL.3490	DEL	chr2	822484	846209	evm.model.chr2.2457
chr2	955279	955500	Sniffles2.DEL.2301S1	DEL	chr2	954996	969890	evm.model.chr2.2460
chr2	955299	955299	Sniffles2.INS.259S1	INS	chr2	954996	969890	evm.model.chr2.2460
chr2	957276	957401	Sniffles2.DEL.3485S1	DEL	chr2	954996	969890	evm.model.chr2.2460
chr2	960727	960727	cuteSV.INS.2825	INS	chr2	954996	969890	evm.model.chr2.2460
chr2	961761	961761	cuteSV.INS.3234	INS	chr2	954996	969890	evm.model.chr2.2460
chr2	967556	967671	cuteSV.DEL.3504	DEL	chr2	954996	969890	evm.model.chr2.2460
chr22	46955	46955	Sniffles2.INS.10S12	INS	chr8	45857	48072	evm.model.chr8.2
chr22	109386	109470	cuteSV.DEL.8038	DEL	chr8	107235	114193	evm.model.chr8.5
chr22	110433	110433	cuteSV.INS.7076	INS	chr8	107235	114193	evm.model.chr8.5
chr22	111820	111820	cuteSV.INS.4136	INS	chr8	107235	114193	evm.model.chr8.5
chr22	192953	192953	cuteSV.INS.3671	INS	chr8	191553	203143	evm.model.chr8.9
chr22	283130	284610	cuteSV.DEL.6119	DEL	chr8	282261	283999	evm.model.chr8.12
chr22	303428	303428	cuteSV.INS.4147	INS	chr8	301715	309241	evm.model.chr8.13
chr22	304236	304514	cuteSV.DEL.12494	DEL	chr8	301715	309241	evm.model.chr8.13
chr22	304343	304343	Sniffles2.INS.5CS12	INS	chr8	301715	309241	evm.model.chr8.13
chr22	307126	307471	Sniffles2.DEL.260S12	DEL	chr8	301715	309241	evm.model.chr8.13
chr22	308300	308300	cuteSV.INS.7098	INS	chr8	301715	309241	evm.model.chr8.13
chr22	430444	430980	cuteSV.DEL.4589	DEL	chr8	425102	439069	evm.model.chr8.21
chr22	432374	433381	cuteSV.DEL.4590	DEL	chr8	425102	439069	evm.model.chr8.21
chr22	704888	705025	cuteSV.DEL.6129	DEL	chr8	699963	710866	evm.model.chr8.46
chr22	708926	708926	cuteSV.INS.7116	INS	chr8	699963	710866	evm.model.chr8.46
chr22	3240197	3240372	cuteSV.DEL.4323	DEL	chr8	3234494	3248721	evm.model.chr8.178
chr22	3585371	3585451	cuteSV.DEL.6160	DEL	chr8	3584271	3595813	evm.model.chr8.200
chr22	3663339	3663339	cuteSV.INS.11471	INS	chr8	3661062	3670047	evm.model.chr8.204
chr22	3682128	3682264	cuteSV.DEL.4331	DEL	chr8	3680531	3709562	evm.model.chr8.207
chr22	4121858	4121858	cuteSV.INS.3720	INS	chr8	4116590	4127799	evm.model.chr8.224
chr22	4126142	4126142	cuteSV.INS.11478	INS	chr8	4116590	4127799	evm.model.chr8.224
chr22	4214170	4214170	cuteSV.INS.11483	INS	chr8	4212695	4216582	evm.model.chr8.227
chr22	4407714	4407714	cuteSV.INS.3725	INS	chr8	4401665	4414062	evm.model.chr8.238
chr22	5399829	5400102	cuteSV.DEL.12592	DEL	chr8	5393905	5404694	evm.model.chr8.314
chr22	6075962	6075962	cuteSV.INS.4198	INS	chr8	6066058	6077022	evm.model.chr8.354
chr22	6103623	6103939	cuteSV.DEL.12601	DEL	chr8	6094465	6107642	evm.model.chr8.355
chr22	6104639	6104761	cuteSV.DEL.12604	DEL	chr8	6094465	6107642	evm.model.chr8.355
chr8	117841347	117841617	Sniffles2.DEL.2171S7	DEL	chrZ	117832034	117871722	evm.model.chrZ.2666
chr8	118770355	118770788	cuteSV.DEL.22537	DEL	chrZ	118747505	118780266	evm.model.chrZ.2743
chr8	123585523	123585523	cuteSV.INS.20267	INS	chrZ	123572240	123589804	evm.model.chrZ.3068
chr8	133017074	133017124	cuteSV.DEL.22677	DEL	chrZ	133003466	133028025	evm.model.chrZ.3432
chr8	135610512	135610572	cuteSV.DEL.8273	DEL	chrZ	135601821	135615064	evm.model.chrZ.3598
chr8	136028039	136028039	cuteSV.INS.12657	INS	chrZ	136023741	136043369	evm.model.chrZ.3621
chr8	136030401	136030468	cuteSV.DEL.14358	DEL	chrZ	136023741	136043369	evm.model.chrZ.3621
chr8	136131851	136135788	cuteSV.DEL.14360	DEL	chrZ	136128854	136145174	evm.model.chrZ.3628
chr8	136159548	136159548	cuteSV.INS.9142	INS	chrZ	136155341	136161478	evm.model.chrZ.3629
chr8	136199638	136199638	cuteSV.INS.20449	INS	chrZ	136197876	136207831	evm.model.chrZ.3631
chr8	136248664	136248664	cuteSV.INS.12660	INS	chrZ	136247243	136255297	evm.model.chrZ.3634
chr8	136250380	136250904	cuteSV.DEL.14363	DEL	chrZ	136247243	136255297	evm.model.chrZ.3634
chr8	136264050	136264050	cuteSV.INS.9147	INS	chrZ	136259711	136274741	evm.model.chrZ.3635
chr8	136264747	136264795	cuteSV.DEL.10314	DEL	chrZ	136259711	136274741	evm.model.chrZ.3635
chr8	136265377	136265377	cuteSV.INS.9149	INS	chrZ	136259711	136274741	evm.model.chrZ.3635
chr8	136417555	136417555	cuteSV.INS.12666	INS	chrZ	136415212	136421252	evm.model.chrZ.3641
chr8	136503800	136503800	cuteSV.INS.20456	INS	chrZ	136501513	136510176	evm.model.chrZ.3645
chr8	136713865	136715487	cuteSV.DEL.8352	DEL	chrZ	136708814	136719338	evm.model.chrZ.3652
chr8	136738212	136739831	cuteSV.DEL.11376	DEL	chrZ	136735755	136750120	evm.model.chrZ.3653
chr8	136799656	136800485	cuteSV.DEL.8363	DEL	chrZ	136790903	136815467	evm.model.chrZ.3656
chr8	136801962	136802094	cuteSV.DEL.8364	DEL	chrZ	136790903	136815467	evm.model.chrZ.3656
chr8	136802111	136803159	cuteSV.DEL.8365	DEL	chrZ	136790903	136815467	evm.model.chrZ.3656
chr8	136910210	136910210	cuteSV.INS.10046	INS	chrZ	136909105	136915935	evm.model.chrZ.3662
chr8	136934366	136940195	cuteSV.DEL.8368	DEL	chrZ	136918233	136941998	evm.model.chrZ.3663
chr8	136989389	136989453	cuteSV.DEL.11390	DEL	chrZ	136986077	136996494	evm.model.chrZ.3666
chr8	137008983	137008983	cuteSV.INS.12679	INS	chrZ	136999470	137020421	evm.model.chrZ.3667
chr8	137036679	137036679	cuteSV.INS.10048	INS	chrZ	137026236	137037386	evm.model.chrZ.3668
chr8	137043543	137045166	cuteSV.DEL.14383	DEL	chrZ	137042625	137061283	evm.model.chrZ.3669
chr8	137050295	137050370	cuteSV.DEL.11396	DEL	chrZ	137042625	137061283	evm.model.chrZ.3669
chr8	137050654	137050654	cuteSV.INS.12682	INS	chrZ	137042625	137061283	evm.model.chrZ.3669
chr8	137113229	137113938	cuteSV.DEL.14390	DEL	chrZ	137108070	137119159	evm.model.chrZ.3673
chr8	137153392	137153392	cuteSV.INS.12685	INS	chrZ	137146688	137160641	evm.model.chrZ.3675
chr8	137159865	137159865	cuteSV.INS.7413	INS	chrZ	137146688	137160641	evm.model.chrZ.3675
chr8	137186588	137186588	cuteSV.INS.12689	INS	chrZ	137167921	137205814	evm.model.chrZ.3676
chr8	137198085	137203926	cuteSV.DEL.8377	DEL	chrZ	137167921	137205814	evm.model.chrZ.3676
chr8	137228221	137229779	cuteSV.DEL.14393	DEL	chrZ	137225245	137238179	evm.model.chrZ.3678
chr8	137256253	137256310	cuteSV.DEL.22786	DEL	chrZ	137246436	137259439	evm.model.chrZ.3679
chr8	137289022	137289022	cuteSV.INS.10056	INS	chrZ	137288375	137319103	evm.model.chrZ.3682
chr8	137301924	137310148	cuteSV.DEL.11404	DEL	chrZ	137288375	137319103	evm.model.chrZ.3682
chr8	137850998	137850998	cuteSV.INS.6881	INS	chrZ	137846480	137862060	evm.model.chrZ.3708
chr8	138283587	138283797	cuteSV.DEL.22824	DEL	chrZ	138278859	138291690	evm.model.chrZ.3728
chr8	138524277	138524352	Sniffles2.DEL.1DD6S7	DEL	chrZ	138510566	138524616	evm.model.chrZ.3738
chr8	138837799	138837799	cuteSV.INS.12758	INS	chrZ	138833334	138841988	evm.model.chrZ.3757
chr8	138953760	138976207	cuteSV.DUP.43	DUP	chrZ	138955229	138956129	evm.model.chrZ.3763
chr8	138953760	138976207	cuteSV.DUP.43	DUP	chrZ	138965471	138970175	evm.model.chrZ.3765
chr8	138953760	138976207	cuteSV.DUP.43	DUP	chrZ	138975773	138989289	evm.model.chrZ.3766
chr8	138995009	138995570	cuteSV.DEL.14972	DEL	chrZ	138993800	139001503	evm.model.chrZ.3767
chr8	139017111	139017147	cuteSV.DEL.14973	DEL	chrZ	139005029	139022136	evm.model.chrZ.3768
chr8	139020976	139020976	cuteSV.INS.12763	INS	chrZ	139005029	139022136	evm.model.chrZ.3768
chr8	139170882	139171255	cuteSV.DEL.14977	DEL	chrZ	139166695	139173613	evm.model.chrZ.3778
chr8	139173179	139173266	cuteSV.DEL.14978	DEL	chrZ	139166695	139173613	evm.model.chrZ.3778
chr8	139209597	139215464	cuteSV.DEL.8289	DEL	chrZ	139206132	139231191	evm.model.chrZ.3782
chr8	139263746	139265369	cuteSV.DEL.8290	DEL	chrZ	139261449	139276741	evm.model.chrZ.3785
chr8	139268291	139268356	cuteSV.DEL.14401	DEL	chrZ	139261449	139276741	evm.model.chrZ.3785
chr8	139273421	139275044	cuteSV.DEL.14402	DEL	chrZ	139261449	139276741	evm.model.chrZ.3785
chr8	139453521	139453714	cuteSV.DEL.22855	DEL	chrZ	139439376	139453600	evm.model.chrZ.3791
chr8	139494853	139494901	cuteSV.DEL.22858	DEL	chrZ	139471313	139503978	evm.model.chrZ.3792
chr8	139511356	139512076	cuteSV.DEL.22859	DEL	chrZ	139509551	139517804	evm.model.chrZ.3793
chr8	139538237	139539582	Sniffles2.DEL.2FFCS7	DEL	chrZ	139535971	139556882	evm.model.chrZ.3795
chr8	139548184	139548184	cuteSV.INS.12769	INS	chrZ	139535971	139556882	evm.model.chrZ.3795
chr8	139549369	139549572	cuteSV.DEL.14984	DEL	chrZ	139535971	139556882	evm.model.chrZ.3795
chr8	139550655	139550723	cuteSV.DEL.14985	DEL	chrZ	139535971	139556882	evm.model.chrZ.3795
chr8	139606889	139606889	cuteSV.INS.20533	INS	chrZ	139603343	139612504	evm.model.chrZ.3800
chr8	140015496	140015496	cuteSV.INS.9189	INS	chrZ	140013504	140030254	evm.model.chrZ.3834
chr8	140028595	140028906	Sniffles2.DEL.262DS7	DEL	chrZ	140013504	140030254	evm.model.chrZ.3834
chr8	140244498	140244529	cuteSV.DEL.8312	DEL	chrZ	140241716	140250753	evm.model.chrZ.3852
chr8	140518451	140518451	cuteSV.INS.20614	INS	chrZ	140517505	140518504	evm.model.chrZ.3865
chr8	140618246	140618400	cuteSV.DEL.15088	DEL	chrZ	140615654	140621300	evm.model.chrZ.3868

### Sheet: V2R_Genes_in_ROH_Deserts
chrom	Gene_start	Gene_end	GeneID	ROH_Overlap_count
chr1	36599	56683	evm.model.chr1.2	0
chr1	82232	91354	evm.model.chr1.3	0
chr1	95351	111092	evm.model.chr1.4	0
chr1	159374	180679	evm.model.chr1.8	0
chr1	290771	311231	evm.model.chr1.15	0
chr107	613098	615143	evm.model.chr107.15	0
chr11	462490	477183	evm.model.chr11.15	0
chr114	141819	146618	evm.model.chr114.5	0
chr114	436673	439346	evm.model.chr114.14	0
chr114	562507	563416	evm.model.chr114.16	0
chr12	19236758	19263941	evm.model.chr12.438	0
chr12	21191662	21219893	evm.model.chr12.499	0
chr12	21224977	21270691	evm.model.chr12.500	0
chr12	26281387	26282983	evm.model.chr12.610	0
chr12	26369211	26371337	evm.model.chr12.613	0
chr12	26651239	26659319	evm.model.chr12.620	0
chr126	245916	246818	evm.model.chr126.3	0
chr129	330016	352566	evm.model.chr129.10	0
chr13	17122898	17140409	evm.model.chr13.592	0
chr13	17214195	17227876	evm.model.chr13.594	0
chr137	51687	67215	evm.model.chr137.2	0
chr139	153643	169224	evm.model.chr139.3	0
chr148	129560	141237	evm.model.chr148.6	0
chr15	276950	285738	evm.model.chr15.7	0
chr15	753657	756234	evm.model.chr15.20	0
chr163	30630	33275	evm.model.chr163.3	0
chr194	195736	209987	evm.model.chr194.4	0
chr194	227598	241837	evm.model.chr194.7	0
chr199	205959	220638	evm.model.chr199.5	0
chr2	954996	969890	evm.model.chr2.2460	0
chr2	28625	42263	evm.model.chr2.1230	0
chr2	110484	112226	evm.model.chr2.1227	0
chr2	120780	122518	evm.model.chr2.1226	0
chr2	140270	147796	evm.model.chr2.1225	0
chr2	168020	183396	evm.model.chr2.1224	0
chr2	272666	283016	evm.model.chr2.1219	0
chr2	434407	466025	evm.model.chr2.1213	0
chr2	470865	476476	evm.model.chr2.1212	0
chr2	82326	113911	evm.model.chr2.1261	0
chr2	118739	120113	evm.model.chr2.1260	0
chr2	136011	136965	evm.model.chr2.1259	0
chr2	188698	195695	evm.model.chr2.1258	0
chr2	269820	281395	evm.model.chr2.1254	0
chr2	360375	362113	evm.model.chr2.1252	0
chr2	379934	386988	evm.model.chr2.1251	0
chr2	399994	415379	evm.model.chr2.1250	0
